# Message in a Bottle – Metabarcoding Enables Biodiversity Comparisons Across Ecoregions

**DOI:** 10.1101/2021.07.05.451165

**Authors:** D Steinke, SL deWaard, JE Sones, NV Ivanova, SWJ Prosser, K Perez, TWA Braukmann, M Milton, EV Zakharov, JR deWaard, S Ratnasingham, PDN Hebert

## Abstract

**Background:** Traditional biomonitoring approaches have delivered a basic understanding of biodiversity, but they cannot support the large-scale assessments required to manage and protect entire ecosystems. This study employed DNA metabarcoding to assess spatial and temporal variation in species richness and diversity in arthropod communities from 52 protected areas spanning three Canadian ecoregions.

**Results:** This study revealed the presence of 26,263 arthropod species in the three ecoregions and indicated that at least another 3,000–5,000 await detection. Results further demonstrate that communities are more similar within than between ecoregions, even after controlling for geographical distance. Overall α-diversity declined from east to west, reflecting a gradient in habitat disturbance. Shifts in species composition were high at every site with turnover greater than nestedness, suggesting the presence of many transient species.

**Conclusions:** Differences in species composition among their arthropod communities confirm that ecoregions are a useful synoptic for biogeographic patterns and for structuring conservation efforts. The present results also demonstrate that metabarcoding enables large-scale monitoring of shifts in species composition, making it possible to move beyond the biomass measurements that have been the key metric employed in prior efforts to track change in arthropod communities.
