## Supplementary material for "Message in a Bottle – Metabarcoding Enables Biodiversity Comparisons Across Ecoregions": Suppmental Table 3

### Sheet: Sheet2
Table S3: Sampling dates, pre- and post-filtering read counts, BIN and OTU counts for the 410 samples. ECF = Eastern Canadian Forest (15 sites); EGL = Eastern Great Lakes Forests (24 sites); SGL = Southern Great Lakes Forests (13 sites).
Provincial Park	Start Date	End Date	Project Name	Run Name	Reads	BINs	Filtered reads	OTU Count
Algonquin - Oxtongue	2014-05-21	2014-06-03	MBR-OPPMABMAC	GMP#04618_CCDB-S5-0066	844737	518	315413	28
Algonquin - Oxtongue	2014-06-17	2014-07-01	MBR-OPPMABMAC	GMP#04620_CCDB-S5-0066	874866	525	275802	20
Algonquin - Oxtongue	2014-07-15	2014-07-29	MBR-OPPMABMAC	GMP#04622_CCDB-S5-0066	789560	480	236636	31
Algonquin - Oxtongue	2014-08-12	2014-08-26	MBR-OPPMABMAC	GMP#04624_CCDB-S5-0066	809049	359	354373	40
Algonquin - Oxtongue	2014-09-09	2014-09-23	MBR-OPPMABMAC	GMP#04626_CCDB-S5-0066	718303	329	296773	20
Algonquin - Rock Lake	2014-05-06	2014-05-21	MBR-OPPMAA	GMP#04597_CCDB-S5-0053	1003100	471	435638	37
Algonquin - Rock Lake	2014-05-21	2014-06-03	MBR-OPPMAA	GMP#04598_CCDB-S5-0053	947819	543	383007	36
Algonquin - Rock Lake	2014-06-03	2014-06-17	MBR-OPPMAA	GMP#04599_CCDB-S5-0053	826499	522	357669	28
Algonquin - Rock Lake	2014-06-17	2014-07-01	MBR-OPPMAA	GMP#04600_CCDB-S5-0053	887071	698	310705	26
Algonquin - Rock Lake	2014-07-15	2014-07-29	MBR-OPPMAA	GMP#04602_CCDB-S5-0053	844585	482	329125	49
Algonquin - Rock Lake	2014-07-29	2014-08-12	MBR-OPPMAA	GMP#04603_CCDB-S5-0053	774474	446	329818	31
Algonquin - Rock Lake	2014-08-12	2014-08-26	MBR-OPPMAA	GMP#04604_CCDB-S5-0053	885213	506	360810	50
Algonquin - Rock Lake	2014-08-26	2014-09-09	MBR-OPPMAA	GMP#04605_CCDB-S5-0053	875623	362	349362	52
Algonquin - Rock Lake	2014-09-09	2014-09-23	MBR-OPPMAA	GMP#04606_CCDB-S5-0053	565808	320	197081	34
Algonquin - Rock Lake	1-Jul-2014 15-Jul-2014		MBR-OPPMAA	GMP#04611_CCDB-S5-0053	911899	791	339632	39
Bell Bay	2014-05-22	2014-06-04	MBR-OPPMAFMAI	GMP#04658_CCDB-S5-0068	638807	743	197057	9
Bell Bay	18-Jun-2014 2-Jul-2014		MBR-OPPMAFMAI	GMP#04660_CCDB-S5-0068	680480	1178	205457	9
Bell Bay	2014-07-16	2014-07-30	MBR-OPPMAFMAI	GMP#04662_CCDB-S5-0068	655110	932	185354	8
Bell Bay	2014-08-13	2014-08-27	MBR-OPPMAFMAI	GMP#04664_CCDB-S5-0068	646714	611	196766	9
Bell Bay	2014-09-10	2014-09-24	MBR-OPPMAFMAI	GMP#04666_CCDB-S5-0068	498632	387	144725	12
Bon Echo	2014-05-22	2014-06-04	MBR-OPPMAHMBD	GMP#03668_CCDB-S5-0086	751958	598	283465	31
Bon Echo	2014-06-18	2014-07-02	MBR-OPPMAHMBD	GMP#03670_CCDB-S5-0086	730555	799	254799	26
Bon Echo	2014-07-16	2014-07-30	MBR-OPPMAHMBD	GMP#03672_CCDB-S5-0086	676557	791	244764	26
Bon Echo	2014-08-13	2014-08-27	MBR-OPPMAHMBD	GMP#03674_CCDB-S5-0086	712717	643	246017	24
Bon Echo	2014-09-10	2014-09-24	MBR-OPPMAHMBD	GMP#04582_CCDB-S5-0086	620386	353	209139	32
Charleston Lake	2014-05-23	2014-06-05	MBR-OPPMAKMAO	GMP#03708_CCDB-S5-0073	1016970	890	333977	35
Charleston Lake	2014-06-19	2014-07-03	MBR-OPPMAKMAO	GMP#03710_CCDB-S5-0073	990071	994	310127	38
Charleston Lake	2014-07-17	2014-07-31	MBR-OPPMAKMAO	GMP#03712_CCDB-S5-0073	895735	1053	314851	38
Charleston Lake	2014-08-14	2014-08-28	MBR-OPPMAKMAO	GMP#03714_CCDB-S5-0073	921329	867	341614	30
Charleston Lake	2014-09-11	2014-09-25	MBR-OPPMAKMAO	GMP#04587_CCDB-S5-0073	916810	604	384385	30
Frontenac	2014-05-23	2014-06-05	MBR-OPPMAQMAU	GMP#03716_CCDB-S5-0069	807008	907	263178	28
Frontenac	2014-06-19	2014-07-03	MBR-OPPMAQMAU	GMP#03718_CCDB-S5-0069	772854	1093	263942	15
Frontenac	2014-07-17	2014-07-31	MBR-OPPMAQMAU	GMP#03720_CCDB-S5-0069	726646	1019	251745	9
Frontenac	2014-08-14	2014-08-28	MBR-OPPMAQMAU	GMP#03722_CCDB-S5-0069	766997	745	273278	21
Frontenac	2014-09-11	2014-09-25	MBR-OPPMAQMAU	GMP#04588_CCDB-S5-0069	795459	510	341835	30
Indian Point	2014-04-30	2014-05-19	MBR-OPPMAT	GMP#03611_CCDB-S5-0065	912045	502	356130	36
Indian Point	2014-05-19	2014-06-02	MBR-OPPMAT	GMP#03612_CCDB-S5-0065	874160	896	343593	15
Indian Point	2014-06-02	2014-06-16	MBR-OPPMAT	GMP#03613_CCDB-S5-0065	849050	656	316507	25
Indian Point	2014-06-16	2014-06-30	MBR-OPPMAT	GMP#03614_CCDB-S5-0065	850842	761	317868	33
Indian Point	2014-06-30	2014-07-14	MBR-OPPMAT	GMP#03615_CCDB-S5-0065	823052	838	297333	23
Indian Point	2014-07-14	2014-07-28	MBR-OPPMAT	GMP#03616_CCDB-S5-0065	799424	633	300409	20
Indian Point	2014-07-28	2014-08-11	MBR-OPPMAT	GMP#03617_CCDB-S5-0065	747554	621	280113	20
Indian Point	2014-08-11	2014-08-25	MBR-OPPMAT	GMP#03618_CCDB-S5-0065	872463	696	407894	25
Indian Point	2014-08-25	2014-09-08	MBR-OPPMAT	GMP#04523_CCDB-S5-0065	831488	481	373536	25
Indian Point	2014-09-08	2014-09-22	MBR-OPPMAT	GMP#04575_CCDB-S5-0065	724719	355	294954	20
Lake St Peter	2014-05-06	2014-05-21	MBR-OPPMAY	GMP#03659_CCDB-S5-0081	953516	470	348779	31
Lake St Peter	2014-05-21	2014-06-03	MBR-OPPMAY	GMP#03660_CCDB-S5-0081	904431	738	326084	19
Lake St Peter	2014-06-03	2014-06-17	MBR-OPPMAY	GMP#03661_CCDB-S5-0081	785604	493	273687	34
Lake St Peter	2014-06-17	2014-07-01	MBR-OPPMAY	GMP#03662_CCDB-S5-0081	860141	785	311817	36
Lake St Peter	2014-07-01	2014-07-15	MBR-OPPMAY	GMP#03663_CCDB-S5-0081	733692	739	237245	41
Lake St Peter	2014-07-15	2014-07-29	MBR-OPPMAY	GMP#03664_CCDB-S5-0081	834801	697	259273	32
Lake St Peter	2014-07-29	2014-08-12	MBR-OPPMAY	GMP#03665_CCDB-S5-0081	768612	799	270019	33
Lake St Peter	2014-08-12	2014-08-26	MBR-OPPMAY	GMP#03666_CCDB-S5-0081	773713	685	271422	22
Lake St Peter	2014-08-26	2014-09-09	MBR-OPPMAY	GMP#04529_CCDB-S5-0081	760724	615	264304	32
Lake St Peter	2014-09-09	2014-09-23	MBR-OPPMAY	GMP#04581_CCDB-S5-0081	775526	411	286958	27
Lower Madawaska River	2014-05-22	2014-06-04	MBR-OPPMBAMBE	GMP#04648_CCDB-S5-0072	983613	865	353835	41
Lower Madawaska River	18-Jun-2014 2-Jul-2014		MBR-OPPMBAMBE	GMP#04650_CCDB-S5-0072	944474	1042	327415	46
Lower Madawaska River	2014-07-16	2014-07-30	MBR-OPPMBAMBE	GMP#04652_CCDB-S5-0072	945176	886	349294	38
Lower Madawaska River	2014-08-13	2014-08-27	MBR-OPPMBAMBE	GMP#04654_CCDB-S5-0072	1014340	761	409702	48
Lower Madawaska River	2014-09-10	2014-09-24	MBR-OPPMBAMBE	GMP#04656_CCDB-S5-0072	839242	407	347173	30
Murphys Point	2014-05-23	2014-06-05	MBR-OPPMBAMBE	GMP#03700_CCDB-S5-0072	918087	1283	307945	34
Murphys Point	2014-06-19	2014-07-03	MBR-OPPMBAMBE	GMP#03702_CCDB-S5-0072	835990	1563	305411	20
Murphys Point	2014-07-17	2014-07-31	MBR-OPPMBAMBE	GMP#03704_CCDB-S5-0072	918549	1466	310558	38
Murphys Point	2014-08-14	2014-08-28	MBR-OPPMBAMBE	GMP#03706_CCDB-S5-0072	928385	1113	358668	46
Murphys Point	2014-09-11	2014-09-25	MBR-OPPMBAMBE	GMP#04586_CCDB-S5-0072	939127	632	378176	47
Petroglyphs	2014-04-30	2014-05-19	MBR-OPPMBG	GMP#03635_CCDB-S5-0083	1160480	620	391954	35
Petroglyphs	2014-05-19	2014-06-02	MBR-OPPMBG	GMP#03636_CCDB-S5-0083	1065690	878	384768	24
Petroglyphs	2014-06-02	2014-06-16	MBR-OPPMBG	GMP#03637_CCDB-S5-0083	916303	906	333876	21
Petroglyphs	2014-06-16	2014-06-30	MBR-OPPMBG	GMP#03638_CCDB-S5-0083	938924	770	331195	31
Petroglyphs	2014-06-30	2014-07-14	MBR-OPPMBG	GMP#03639_CCDB-S5-0083	833565	1066	311163	36
Petroglyphs	2014-07-14	2014-07-28	MBR-OPPMBG	GMP#03640_CCDB-S5-0083	912435	988	355537	33
Petroglyphs	2014-07-28	2014-08-11	MBR-OPPMBG	GMP#03641_CCDB-S5-0083	824265	915	314533	29
Petroglyphs	2014-08-11	2014-08-25	MBR-OPPMBG	GMP#03642_CCDB-S5-0083	914876	765	342733	34
Petroglyphs	2014-08-25	2014-09-08	MBR-OPPMBG	GMP#04526_CCDB-S5-0083	830065	599	358410	32
Petroglyphs	2014-09-08	2014-09-22	MBR-OPPMBG	GMP#04578_CCDB-S5-0083	918003	542	410741	58
Sharbot Lake	2014-05-08	2014-05-22	MBR-OPPMBP	GMP#03683_CCDB-S5-0055	862000	656	309719	31
Sharbot Lake	2014-05-22	2014-06-04	MBR-OPPMBP	GMP#03684_CCDB-S5-0055	782739	841	281804	20
Sharbot Lake	2014-06-04	2014-06-18	MBR-OPPMBP	GMP#03685_CCDB-S5-0055	776436	809	305587	12
Sharbot Lake	2014-06-18	2014-07-02	MBR-OPPMBP	GMP#03686_CCDB-S5-0055	833241	894	343236	25
Sharbot Lake	2014-07-02	2014-07-16	MBR-OPPMBP	GMP#03687_CCDB-S5-0055	732624	930	293650	28
Sharbot Lake	2014-07-16	2014-07-30	MBR-OPPMBP	GMP#03688_CCDB-S5-0055	731893	830	276668	35
Sharbot Lake	2014-07-30	2014-08-13	MBR-OPPMBP	GMP#03689_CCDB-S5-0055	712920	730	301577	31
Sharbot Lake	2014-08-13	2014-08-27	MBR-OPPMBP	GMP#03690_CCDB-S5-0055	801316	581	334252	38
Sharbot Lake	2014-08-27	2014-09-10	MBR-OPPMBP	GMP#04532_CCDB-S5-0055	793053	688	308642	30
Sharbot Lake	2014-09-10	2014-09-24	MBR-OPPMBP	GMP#04584_CCDB-S5-0055	691937	457	282548	30
Silent Lake	2014-04-29	2014-05-21	MBR-OPPMBS	GMP#03651_CCDB-S5-0089	802981	511	249918	26
Silent Lake	2014-05-21	2014-06-02	MBR-OPPMBS	GMP#03652_CCDB-S5-0089	888062	625	289299	33
Silent Lake	2014-06-02	2014-06-16	MBR-OPPMBS	GMP#03653_CCDB-S5-0089	830306	60	317280	34
Silent Lake	2014-06-16	2014-06-30	MBR-OPPMBS	GMP#03654_CCDB-S5-0089	829714	764	285474	29
Silent Lake	2014-06-30	2014-07-14	MBR-OPPMBS	GMP#03655_CCDB-S5-0089	781166	864	301858	29
Silent Lake	2014-07-14	2014-07-28	MBR-OPPMBS	GMP#03656_CCDB-S5-0089	777000	922	275946	25
Silent Lake	2014-07-28	2014-08-11	MBR-OPPMBS	GMP#03657_CCDB-S5-0089	717115	883	228910	49
Silent Lake	2014-08-11	2014-08-25	MBR-OPPMBS	GMP#03658_CCDB-S5-0089	798452	821	235324	66
Silent Lake	2014-08-25	2014-09-08	MBR-OPPMBS	GMP#04528_CCDB-S5-0089	663059	680	233401	39
Silent Lake	2014-09-08	2014-09-23	MBR-OPPMBS	GMP#04580_CCDB-S5-0089	677856	442	252144	24
Silver Lake	2014-05-08	2014-05-22	MBR-OPPMBT	GMP#03691_CCDB-S5-0090	854380	953	263002	19
Silver Lake	2014-05-22	2014-06-05	MBR-OPPMBT	GMP#03692_CCDB-S5-0090	850977	1316	259150	21
Silver Lake	2014-06-05	2014-06-19	MBR-OPPMBT	GMP#03693_CCDB-S5-0090	818324	1371	262921	22
Silver Lake	2014-06-19	2014-07-03	MBR-OPPMBT	GMP#03694_CCDB-S5-0090	698069	1316	229698	18
Silver Lake	2014-07-03	2014-07-17	MBR-OPPMBT	GMP#03695_CCDB-S5-0090	606866	1222	222044	22
Silver Lake	2014-07-17	2014-07-31	MBR-OPPMBT	GMP#03696_CCDB-S5-0090	718354	1295	231254	17
Silver Lake	2014-07-31	2014-08-14	MBR-OPPMBT	GMP#03697_CCDB-S5-0090	777805	1183	265690	23
Silver Lake	2014-08-14	2014-08-28	MBR-OPPMBT	GMP#03698_CCDB-S5-0090	777946	830	261094	31
Silver Lake	2014-08-28	2014-09-11	MBR-OPPMBT	GMP#04533_CCDB-S5-0090	673941	868	230045	16
Silver Lake	2014-09-11	2014-09-25	MBR-OPPMBT	GMP#04585_CCDB-S5-0090	708537	600	253210	19
Uer Madawaska River	2014-05-07	2014-05-22	MBR-OPPMBV	GMP#04637_CCDB-S5-0073	1091440	575	330625	43
Uer Madawaska River	2014-05-22	2014-06-04	MBR-OPPMBV	GMP#04638_CCDB-S5-0073	929115	828	289972	30
Uer Madawaska River	2014-06-04	2014-06-18	MBR-OPPMBV	GMP#04639_CCDB-S5-0073	935574	1062	276120	20
Uer Madawaska River	2014-06-18	2014-07-02	MBR-OPPMBV	GMP#04640_CCDB-S5-0073	948650	1420	289599	23
Uer Madawaska River	2014-07-02	2014-07-16	MBR-OPPMBV	GMP#04641_CCDB-S5-0073	913071	1095	287466	35
Uer Madawaska River	2014-07-16	2014-07-30	MBR-OPPMBV	GMP#04642_CCDB-S5-0073	880011	1136	264949	20
Uer Madawaska River	2014-07-30	2014-08-13	MBR-OPPMBV	GMP#04643_CCDB-S5-0073	857327	1106	256814	27
Uer Madawaska River	2014-08-13	2014-08-27	MBR-OPPMBV	GMP#04644_CCDB-S5-0073	815565	1032	259401	27
Uer Madawaska River	2014-08-27	2014-09-10	MBR-OPPMBV	GMP#04645_CCDB-S5-0073	828975	894	269341	34
Uer Madawaska River	2014-09-10	2014-09-24	MBR-OPPMBV	GMP#04646_CCDB-S5-0073	781088	612	261623	26
Awenda	2014-05-16	2014-05-30	MBR-OPPMABMAC	GMP#03444_CCDB-S5-0066	818191	526	300493	26
Awenda	2014-06-13	2014-06-27	MBR-OPPMABMAC	GMP#03446_CCDB-S5-0066	718570	859	297534	33
Awenda	2014-07-11	2014-07-25	MBR-OPPMABMAC	GMP#03448_CCDB-S5-0066	736111	932	306259	28
Awenda	2014-08-08	2014-08-22	MBR-OPPMABMAC	GMP#03450_CCDB-S5-0066	724520	842	287645	14
Awenda	2014-09-05	2014-09-19	MBR-OPPMABMAC	GMP#04570_CCDB-S5-0066	630232	531	236621	16
Balsam Lake	2014-05-19	2014-06-02	MBR-OPPMADMAE	GMP#03628_CCDB-S5-0067	911348	730	339448	33
Balsam Lake	2014-06-16	2014-06-30	MBR-OPPMADMAE	GMP#03630_CCDB-S5-0067	798118	973	290456	20
Balsam Lake	2014-07-14	2014-07-28	MBR-OPPMADMAE	GMP#03632_CCDB-S5-0067	775026	934	277677	20
Balsam Lake	2014-08-11	2014-08-25	MBR-OPPMADMAE	GMP#03634_CCDB-S5-0067	851003	857	310549	51
Balsam Lake	2014-09-08	2014-09-22	MBR-OPPMADMAE	GMP#04577_CCDB-S5-0067	857458	518	385900	40
Bayview Escarpment	2014-05-15	2014-05-29	MBR-OPPMADMAE	GMP#03412_CCDB-S5-0067	755669	600	311612	20
Bayview Escarpment	2014-06-12	2014-06-26	MBR-OPPMADMAE	GMP#03414_CCDB-S5-0067	687590	1164	281112	23
Bayview Escarpment	2014-07-10	2014-07-24	MBR-OPPMADMAE	GMP#03416_CCDB-S5-0067	721775	1307	284362	28
Bayview Escarpment	2014-08-07	2014-08-21	MBR-OPPMADMAE	GMP#03418_CCDB-S5-0067	728550	1044	292256	18
Bayview Escarpment	2014-09-04	2014-09-18	MBR-OPPMADMAE	GMP#04566_CCDB-S5-0067	679848	710	251276	28
Black Creek	2014-05-01	2014-05-15	MBR-OPPMAG	GMP#03379_CCDB-S5-0068	742597	261	199645	37
Black Creek	2014-05-15	2014-05-29	MBR-OPPMAG	GMP#03380_CCDB-S5-0068	722317	306	216954	17
Black Creek	2014-05-29	2014-06-12	MBR-OPPMAG	GMP#03381_CCDB-S5-0068	690384	617	186452	22
Black Creek	2014-06-12	2014-06-26	MBR-OPPMAG	GMP#03382_CCDB-S5-0068	756436	694	203826	31
Black Creek	2014-06-26	2014-07-10	MBR-OPPMAG	GMP#03383_CCDB-S5-0068	727852	683	236496	35
Black Creek	2014-07-10	2014-07-24	MBR-OPPMAG	GMP#03384_CCDB-S5-0068	639616	783	212061	34
Black Creek	2014-07-24	2014-08-07	MBR-OPPMAG	GMP#03385_CCDB-S5-0068	648999	687	196751	37
Black Creek	2014-08-07	2014-08-21	MBR-OPPMAG	GMP#03386_CCDB-S5-0068	697244	539	233723	38
Black Creek	2014-08-21	2014-09-04	MBR-OPPMAG	GMP#04510_CCDB-S5-0068	718558	435	300781	45
Black Creek	2014-09-04	2014-09-18	MBR-OPPMAG	GMP#04562_CCDB-S5-0068	701255	353	229871	30
Boyne Valley	2014-05-16	2014-05-30	MBR-OPPMAFMAI	GMP#03468_CCDB-S5-0068	583784	419	181783	3
Boyne Valley	2014-06-13	2014-06-27	MBR-OPPMAFMAI	GMP#03470_CCDB-S5-0068	455387	377	105497	5
Boyne Valley	2014-07-11	2014-07-25	MBR-OPPMAFMAI	GMP#03472_CCDB-S5-0068	546965	459	146622	3
Boyne Valley	2014-08-08	2014-08-22	MBR-OPPMAFMAI	GMP#03474_CCDB-S5-0068	546421	318	150288	5
Boyne Valley	2014-09-05	2014-09-19	MBR-OPPMAFMAI	GMP#04573_CCDB-S5-0068	526329	245	151831	11
Duncan Escarpment	2014-04-28	2014-05-15	MBR-OPPMAL	GMP#03419_CCDB-S5-0058	963348	496	356781	37
Duncan Escarpment	2014-05-15	2014-05-29	MBR-OPPMAL	GMP#03420_CCDB-S5-0058	878953	468	317573	31
Duncan Escarpment	2014-05-29	2014-06-12	MBR-OPPMAL	GMP#03421_CCDB-S5-0058	754664	455	282724	24
Duncan Escarpment	2014-06-12	2014-06-26	MBR-OPPMAL	GMP#03422_CCDB-S5-0058	704202	481	235004	31
Duncan Escarpment	2014-06-26	2014-07-10	MBR-OPPMAL	GMP#03423_CCDB-S5-0058	801010	686	283845	25
Duncan Escarpment	2014-07-10	2014-07-24	MBR-OPPMAL	GMP#03424_CCDB-S5-0058	909771	565	355905	52
Duncan Escarpment	2014-07-24	2014-08-07	MBR-OPPMAL	GMP#03425_CCDB-S5-0058	849900	495	303399	38
Duncan Escarpment	2014-08-07	2014-08-21	MBR-OPPMAL	GMP#03426_CCDB-S5-0058	849567	378	347503	28
Duncan Escarpment	2014-08-21	2014-09-04	MBR-OPPMAL	GMP#04515_CCDB-S5-0058	888901	404	368971	37
Duncan Escarpment	2014-09-04	2014-09-18	MBR-OPPMAL	GMP#04567_CCDB-S5-0058	784765	355	270055	52
Earl Rowe	2014-04-28	2014-05-16	MBR-OPPMAM	GMP#03459_CCDB-S5-0128	848279	349	237052	25
Earl Rowe	2014-05-16	2014-05-30	MBR-OPPMAM	GMP#03460_CCDB-S5-0128	852008	351	273970	27
Earl Rowe	2014-05-30	2014-06-13	MBR-OPPMAM	GMP#03461_CCDB-S5-0128	803327	358	272539	46
Earl Rowe	2014-06-13	2014-06-27	MBR-OPPMAM	GMP#03462_CCDB-S5-0128	827062	393	277298	38
Earl Rowe	2014-06-27	2014-07-11	MBR-OPPMAM	GMP#03463_CCDB-S5-0128	807062	521	263846	38
Earl Rowe	2014-07-11	2014-07-25	MBR-OPPMAM	GMP#03464_CCDB-S5-0128	865938	459	328648	48
Earl Rowe	2014-07-25	2014-08-08	MBR-OPPMAM	GMP#03465_CCDB-S5-0128	829864	387	324731	39
Earl Rowe	2014-08-08	2014-08-22	MBR-OPPMAM	GMP#03466_CCDB-S5-0128	807509	336	329222	32
Earl Rowe	2014-08-22	2014-09-05	MBR-OPPMAM	GMP#04520_CCDB-S5-0128	734386	393	249238	36
Earl Rowe	2014-09-05	2014-09-19	MBR-OPPMAM	GMP#04572_CCDB-S5-0128	730637	249	234816	26
Emily	2014-05-05	2014-05-23	MBR-OPPMAN	GMP#03747_CCDB-S5-0061	878902	477	338840	35
Emily	2014-05-23	2014-06-06	MBR-OPPMAN	GMP#03748_CCDB-S5-0061	840003	543	292504	23
Emily	2014-06-06	2014-06-20	MBR-OPPMAN	GMP#03749_CCDB-S5-0061	753001	496	291661	30
Emily	2014-06-20	2014-07-04	MBR-OPPMAN	GMP#03750_CCDB-S5-0061	729427	581	274036	34
Emily	2014-07-04	2014-07-18	MBR-OPPMAN	GMP#03751_CCDB-S5-0061	718291	561	254407	14
Emily	2014-07-18	2014-08-01	MBR-OPPMAN	GMP#03752_CCDB-S5-0061	778332	524	309110	29
Emily	2014-08-01	2014-08-15	MBR-OPPMAN	GMP#03753_CCDB-S5-0061	693375	533	261176	32
Emily	2014-08-15	2014-08-29	MBR-OPPMAN	GMP#03754_CCDB-S5-0061	627167	515	223957	27
Emily	2014-08-29	2014-09-12	MBR-OPPMAN	GMP#04540_CCDB-S5-0061	714422	527	282074	36
Emily	2014-09-12	2014-09-26	MBR-OPPMAN	GMP#04592_CCDB-S5-0061	779544	344	362086	22
Ferris	2014-05-23	2014-06-05	MBR-OPPMAKMAO	GMP#03740_CCDB-S5-0073	930942	1208	317855	24
Ferris	2014-06-19	2014-07-03	MBR-OPPMAKMAO	GMP#03742_CCDB-S5-0073	822709	1227	315539	11
Ferris	2014-07-17	2014-07-31	MBR-OPPMAKMAO	GMP#03744_CCDB-S5-0073	864538	1339	315939	12
Ferris	2014-08-14	2014-08-28	MBR-OPPMAKMAO	GMP#03746_CCDB-S5-0073	811779	1025	296579	11
Ferris	2014-09-12	2014-09-26	MBR-OPPMAKMAO	GMP#04591_CCDB-S5-0073	766414	547	192375	29
Forks of the Credit	2014-04-28	2014-05-16	MBR-OPPMAP	GMP#04015_CCDB-S5-0063	953951	393	342030	44
Forks of the Credit	2014-05-16	2014-05-30	MBR-OPPMAP	GMP#04016_CCDB-S5-0063	1047150	690	391623	45
Forks of the Credit	2014-05-30	2014-06-13	MBR-OPPMAP	GMP#04017_CCDB-S5-0063	950426	836	398874	32
Forks of the Credit	2014-06-13	2014-06-27	MBR-OPPMAP	GMP#04018_CCDB-S5-0063	943285	816	377441	33
Forks of the Credit	2014-06-27	2014-07-11	MBR-OPPMAP	GMP#04019_CCDB-S5-0063	888530	1026	347988	27
Forks of the Credit	2014-07-11	2014-07-25	MBR-OPPMAP	GMP#04020_CCDB-S5-0063	887030	896	359891	31
Forks of the Credit	2014-07-25	2014-08-08	MBR-OPPMAP	GMP#04021_CCDB-S5-0063	910778	938	332673	32
Forks of the Credit	2014-08-08	2014-08-22	MBR-OPPMAP	GMP#04022_CCDB-S5-0063	897965	811	371497	21
Forks of the Credit	2014-08-22	2014-09-05	MBR-OPPMAP	GMP#04544_CCDB-S5-0063	922643	847	372252	35
Forks of the Credit	2014-09-05	2014-09-19	MBR-OPPMAP	GMP#04596_CCDB-S5-0063	804347	537	359515	25
Holland Landing Prairie	2014-05-01	2014-05-19	MBR-OPPMAR	GMP#03603_CCDB-S5-0064	812146	558	313434	30
Holland Landing Prairie	2014-05-19	2014-06-02	MBR-OPPMAR	GMP#03604_CCDB-S5-0064	778900	650	281111	32
Holland Landing Prairie	2014-06-02	2014-06-16	MBR-OPPMAR	GMP#03605_CCDB-S5-0064	715926	577	275979	30
Holland Landing Prairie	2014-06-16	2014-06-30	MBR-OPPMAR	GMP#03606_CCDB-S5-0064	747657	774	278602	31
Holland Landing Prairie	2014-06-30	2014-07-14	MBR-OPPMAR	GMP#03607_CCDB-S5-0064	722911	924	274048	20
Holland Landing Prairie	2014-07-14	2014-07-28	MBR-OPPMAR	GMP#03608_CCDB-S5-0064	709151	766	266795	24
Holland Landing Prairie	2014-07-28	2014-08-11	MBR-OPPMAR	GMP#03609_CCDB-S5-0064	668655	581	248312	20
Holland Landing Prairie	2014-08-11	2014-08-25	MBR-OPPMAR	GMP#03610_CCDB-S5-0064	709589	607	296312	37
Holland Landing Prairie	2014-08-25	2014-09-08	MBR-OPPMAR	GMP#04522_CCDB-S5-0064	702446	606	265204	17
Holland Landing Prairie	2014-09-08	2014-09-22	MBR-OPPMAR	GMP#04574_CCDB-S5-0064	643055	351	275261	20
Hope Bay Forest	2014-05-02	2014-05-15	MBR-OPPMAS	GMP#03403_CCDB-S5-0054	976643	354	416907	40
Hope Bay Forest	2014-05-15	2014-05-29	MBR-OPPMAS	GMP#03404_CCDB-S5-0054	953456	347	424032	28
Hope Bay Forest	2014-05-29	2014-06-12	MBR-OPPMAS	GMP#03405_CCDB-S5-0054	912008	286	376098	19
Hope Bay Forest	2014-06-12	2014-06-26	MBR-OPPMAS	GMP#03406_CCDB-S5-0054	885956	250	386410	20
Hope Bay Forest	2014-06-26	2014-07-10	MBR-OPPMAS	GMP#03407_CCDB-S5-0054	882785	359	351437	32
Hope Bay Forest	2014-07-10	2014-07-24	MBR-OPPMAS	GMP#03408_CCDB-S5-0054	822028	366	364232	28
Hope Bay Forest	2014-07-24	2014-08-07	MBR-OPPMAS	GMP#03409_CCDB-S5-0054	690122	280	256323	23
Hope Bay Forest	2014-08-07	2014-08-21	MBR-OPPMAS	GMP#03410_CCDB-S5-0054	797965	340	269761	22
Hope Bay Forest	2014-08-21	2014-09-04	MBR-OPPMAS	GMP#04513_CCDB-S5-0054	676899	325	348743	12
Hope Bay Forest	2014-09-04	2014-09-18	MBR-OPPMAS	GMP#04565_CCDB-S5-0054	617635	237	227541	16
Inverhuron	2014-05-14	2014-05-28	MBR-OPPMAQMAU	GMP#03364_CCDB-S5-0069	727499	339	312861	28
Inverhuron	2014-06-11	2014-06-25	MBR-OPPMAQMAU	GMP#03366_CCDB-S5-0069	637841	498	228034	11
Inverhuron	2014-07-09	2014-07-23	MBR-OPPMAQMAU	GMP#03368_CCDB-S5-0069	708060	765	242726	14
Inverhuron	2014-08-06	2014-08-20	MBR-OPPMAQMAU	GMP#03370_CCDB-S5-0069	705468	488	281080	27
Inverhuron	2014-09-03	2014-09-17	MBR-OPPMAQMAU	GMP#04560_CCDB-S5-0069	685601	332	208310	20
Johnston Harbour - Pine Tree Point	2014-05-01	2014-05-15	MBR-OPPMAX	GMP#03387_CCDB-S5-0080	724654	291	188683	29
Johnston Harbour - Pine Tree Point	2014-05-15	2014-05-29	MBR-OPPMAX	GMP#03388_CCDB-S5-0080	769501	509	216000	32
Johnston Harbour - Pine Tree Point	2014-05-29	2014-06-12	MBR-OPPMAX	GMP#03389_CCDB-S5-0080	737162	509	223530	18
Johnston Harbour - Pine Tree Point	2014-06-12	2014-06-26	MBR-OPPMAX	GMP#03390_CCDB-S5-0080	807198	362	325949	27
Johnston Harbour - Pine Tree Point	2014-06-26	2014-07-10	MBR-OPPMAX	GMP#03391_CCDB-S5-0080	691388	530	202381	22
Johnston Harbour - Pine Tree Point	2014-07-10	2014-07-24	MBR-OPPMAX	GMP#03392_CCDB-S5-0080	671234	658	174502	19
Johnston Harbour - Pine Tree Point	2014-07-24	2014-08-07	MBR-OPPMAX	GMP#03393_CCDB-S5-0080	673577	525	186278	26
Johnston Harbour - Pine Tree Point	2014-08-07	2014-08-21	MBR-OPPMAX	GMP#03394_CCDB-S5-0080	687943	556	190237	33
Johnston Harbour - Pine Tree Point	2014-08-21	2014-09-04	MBR-OPPMAX	GMP#04511_CCDB-S5-0080	678894	511	189490	28
Johnston Harbour - Pine Tree Point	2014-09-04	2014-09-18	MBR-OPPMAX	GMP#04563_CCDB-S5-0080	671947	348	201213	19
Lions Head	2014-05-15	2014-05-29	MBR-OPPMAWMAZ	GMP#03396_CCDB-S5-0070	955478	468	376080	39
Lions Head	2014-06-12	2014-06-26	MBR-OPPMAWMAZ	GMP#03398_CCDB-S5-0070	873506	435	324209	30
Lions Head	2014-07-10	2014-07-24	MBR-OPPMAWMAZ	GMP#03400_CCDB-S5-0070	866966	636	340401	27
Lions Head	2014-08-07	2014-08-21	MBR-OPPMAWMAZ	GMP#03402_CCDB-S5-0070	899173	585	335398	35
Lions Head	2014-09-04	2014-09-18	MBR-OPPMAWMAZ	GMP#04564_CCDB-S5-0070	799233	419	536222	43
MacGregor Point	2014-05-01	2014-05-14	MBR-OPPMBB	GMP#03371_CCDB-S5-0082	882710	435	316325	34
MacGregor Point	2014-05-14	2014-05-28	MBR-OPPMBB	GMP#03372_CCDB-S5-0082	945078	535	386904	39
MacGregor Point	2014-05-28	2014-06-11	MBR-OPPMBB	GMP#03373_CCDB-S5-0082	921332	633	375495	39
MacGregor Point	2014-06-11	2014-06-25	MBR-OPPMBB	GMP#03374_CCDB-S5-0082	861726	728	333858	20
MacGregor Point	2014-06-25	2014-07-09	MBR-OPPMBB	GMP#03375_CCDB-S5-0082	814354	816	330629	26
MacGregor Point	2014-07-09	2014-07-23	MBR-OPPMBB	GMP#03376_CCDB-S5-0082	874746	811	321321	26
MacGregor Point	2014-07-23	2014-08-06	MBR-OPPMBB	GMP#03377_CCDB-S5-0082	771196	670	305828	27
MacGregor Point	2014-08-06	2014-08-20	MBR-OPPMBB	GMP#03378_CCDB-S5-0082	827106	732	308378	28
MacGregor Point	2014-08-20	2014-09-03	MBR-OPPMBB	GMP#04509_CCDB-S5-0082	863654	712	354738	20
MacGregor Point	2014-09-03	2014-09-17	MBR-OPPMBB	GMP#04561_CCDB-S5-0082	880169	464	351010	41
Mark S Burnham	2014-05-05	2014-05-23	MBR-OPPMBC	GMP#03755_CCDB-S5-0056	1080940	487	463735	30
Mark S Burnham	2014-05-23	2014-06-06	MBR-OPPMBC	GMP#03756_CCDB-S5-0056	1062250	391	487306	36
Mark S Burnham	2014-06-06	2014-06-20	MBR-OPPMBC	GMP#03757_CCDB-S5-0056	928450	449	422380	24
Mark S Burnham	2014-06-20	2014-07-04	MBR-OPPMBC	GMP#03758_CCDB-S5-0056	916766	405	391473	28
Mark S Burnham	2014-07-04	2014-07-18	MBR-OPPMBC	GMP#03759_CCDB-S5-0056	960472	495	440521	27
Mark S Burnham	2014-07-18	2014-08-01	MBR-OPPMBC	GMP#03760_CCDB-S5-0056	911696	477	406508	33
Mark S Burnham	2014-08-01	2014-08-15	MBR-OPPMBC	GMP#03761_CCDB-S5-0056	871916	492	398810	33
Mark S Burnham	2014-08-15	2014-08-29	MBR-OPPMBC	GMP#03762_CCDB-S5-0056	926145	360	333928	31
Mark S Burnham	2014-08-29	2014-09-12	MBR-OPPMBC	GMP#04541_CCDB-S5-0056	902908	388	286299	50
Mark S Burnham	2014-09-12	2014-09-26	MBR-OPPMBC	GMP#04593_CCDB-S5-0056	830300	308	343134	39
Morris Tract	2014-05-14	2014-05-28	MBR-OPPMAHMBD	GMP#03356_CCDB-S5-0086	709672	432	255906	18
Morris Tract	2014-06-11	2014-06-25	MBR-OPPMAHMBD	GMP#03358_CCDB-S5-0086	625540	494	209229	13
Morris Tract	2014-07-09	2014-07-23	MBR-OPPMAHMBD	GMP#03360_CCDB-S5-0086	698041	478	198459	27
Morris Tract	2014-08-06	2014-08-20	MBR-OPPMAHMBD	GMP#03362_CCDB-S5-0086	611572	451	173269	26
Morris Tract	2014-09-03	2014-09-17	MBR-OPPMAHMBD	GMP#04559_CCDB-S5-0086	610537	395	187651	17
Peters Woods	2014-06-20	2014-07-04	MBR-OPPMBZZ	GMP#03647_CCDB-S5-0052	763316	1207	325913	28
Peters Woods	2014-05-05	2014-05-23	MBR-OPPMBZZ	GMP#03771_CCDB-S5-0052	897942	940	370475	32
Peters Woods	2014-05-23	2014-06-06	MBR-OPPMBZZ	GMP#03772_CCDB-S5-0052	842295	1394	325496	19
Peters Woods	2014-06-06	2014-06-20	MBR-OPPMBZZ	GMP#03773_CCDB-S5-0052	775032	1537	302832	21
Peters Woods	2014-07-04	2014-07-18	MBR-OPPMBZZ	GMP#03775_CCDB-S5-0052	779646	1666	321307	26
Peters Woods	2014-07-18	2014-08-01	MBR-OPPMBZZ	GMP#03776_CCDB-S5-0052	707897	1629	293069	21
Peters Woods	2014-08-01	2014-08-15	MBR-OPPMBZZ	GMP#03777_CCDB-S5-0052	691282	915	284577	20
Peters Woods	2014-08-15	2014-08-29	MBR-OPPMBZZ	GMP#03778_CCDB-S5-0052	475431	204	198844	30
Peters Woods	2014-08-29	2014-09-12	MBR-OPPMBZZ	GMP#04543_CCDB-S5-0052	722631	911	317127	31
Peters Woods	2014-09-12	2014-09-26	MBR-OPPMBZZ	GMP#04595_CCDB-S5-0052	727262	652	308412	25
Presqu'ile	2014-05-05	2014-05-23	MBR-OPPMBJ	GMP#03731_CCDB-S5-0085	902173	629	332139	31
Presqu'ile	2014-05-23	2014-06-06	MBR-OPPMBJ	GMP#03732_CCDB-S5-0085	812687	711	328324	22
Presqu'ile	2014-06-06	2014-06-20	MBR-OPPMBJ	GMP#03733_CCDB-S5-0085	953592	969	364540	27
Presqu'ile	2014-06-20	2014-07-04	MBR-OPPMBJ	GMP#03734_CCDB-S5-0085	926873	1189	324161	26
Presqu'ile	2014-07-04	2014-07-18	MBR-OPPMBJ	GMP#03735_CCDB-S5-0085	845205	813	305776	25
Presqu'ile	2014-07-18	2014-08-01	MBR-OPPMBJ	GMP#03736_CCDB-S5-0085	887429	958	333925	30
Presqu'ile	2014-08-01	2014-08-15	MBR-OPPMBJ	GMP#03737_CCDB-S5-0085	819898	806	326999	18
Presqu'ile	2014-08-15	2014-08-29	MBR-OPPMBJ	GMP#03738_CCDB-S5-0085	924025	783	360982	26
Presqu'ile	2014-08-29	2014-09-12	MBR-OPPMBJ	GMP#04538_CCDB-S5-0085	836419	851	317948	31
Presqu'ile	2014-09-12	2014-09-26	MBR-OPPMBJ	GMP#04590_CCDB-S5-0085	877836	755	284547	40
Pretty River Valley	2014-04-28	2014-05-15	MBR-OPPMBK	GMP#03427_CCDB-S5-0071	801574	442	189413	30
Pretty River Valley	2014-05-15	2014-05-29	MBR-OPPMBK	GMP#03428_CCDB-S5-0071	713379	652	168434	23
Pretty River Valley	2014-05-29	2014-06-12	MBR-OPPMBK	GMP#03429_CCDB-S5-0071	712297	1020	220526	28
Pretty River Valley	2014-06-12	2014-06-26	MBR-OPPMBK	GMP#03430_CCDB-S5-0071	681139	973	209623	16
Pretty River Valley	2014-06-26	2014-07-10	MBR-OPPMBK	GMP#03431_CCDB-S5-0071	622961	1078	184194	21
Pretty River Valley	2014-07-10	2014-07-24	MBR-OPPMBK	GMP#03432_CCDB-S5-0071	624171	895	173160	17
Pretty River Valley	2014-07-24	2014-08-07	MBR-OPPMBK	GMP#03433_CCDB-S5-0071	673392	979	190338	19
Pretty River Valley	2014-08-07	2014-08-21	MBR-OPPMBK	GMP#03434_CCDB-S5-0071	718818	933	238525	22
Pretty River Valley	2014-08-21	2014-09-04	MBR-OPPMBK	GMP#04516_CCDB-S5-0071	671897	953	235804	23
Pretty River Valley	2014-09-04	2014-09-18	MBR-OPPMBK	GMP#04568_CCDB-S5-0071	693012	606	187564	20
Sandbanks	2014-05-23	2014-06-05	MBR-OPPMBMMBN	GMP#03724_CCDB-S5-0075	1031990	359	373650	23
Sandbanks	2014-06-19	2014-07-03	MBR-OPPMBMMBN	GMP#03726_CCDB-S5-0075	906681	408	388764	34
Sandbanks	2014-07-17	2014-07-31	MBR-OPPMBMMBN	GMP#03728_CCDB-S5-0075	919020	424	379444	38
Sandbanks	2014-08-14	2014-08-28	MBR-OPPMBMMBN	GMP#03730_CCDB-S5-0075	935484	380	419939	39
Sandbanks	2014-09-11	2014-09-25	MBR-OPPMBMMBN	GMP#04589_CCDB-S5-0075	907357	288	339848	28
Sibbald Point	2014-05-01	2014-05-19	MBR-OPPMBR	GMP#03763_CCDB-S5-0088	808088	421	280023	20
Sibbald Point	2014-05-19	2014-06-02	MBR-OPPMBR	GMP#03764_CCDB-S5-0088	900686	396	306367	22
Sibbald Point	2014-06-02	2014-06-16	MBR-OPPMBR	GMP#03765_CCDB-S5-0088_	837190	539	290440	29
Sibbald Point	2014-06-16	2014-06-30	MBR-OPPMBR	GMP#03766_CCDB-S5-0088	847666	598	304247	34
Sibbald Point	2014-06-30	2014-07-14	MBR-OPPMBR	GMP#03767_CCDB-S5-0088	796220	610	313575	33
Sibbald Point	2014-07-14	2014-07-28	MBR-OPPMBR	GMP#03768_CCDB-S5-0088	827020	510	309426	28
Sibbald Point	2014-07-28	2014-08-11	MBR-OPPMBR	GMP#03769_CCDB-S5-0088	732922	466	264246	27
Sibbald Point	2014-08-11	2014-08-25	MBR-OPPMBR	GMP#03770_CCDB-S5-0088	782761	410	268657	37
Sibbald Point	2014-08-25	2014-09-08	MBR-OPPMBR	GMP#04542_CCDB-S5-0088	763727	340	321601	42
Sibbald Point	2014-09-08	2014-09-22	MBR-OPPMBR	GMP#04594_CCDB-S5-0088	701369	281	239843	19
Wasaga Beach	2014-04-29	2014-05-16	MBR-OPPMBW	GMP#03435_CCDB-S5-0074	929191	346	467503	94
Wasaga Beach	2014-05-16	2014-05-30	MBR-OPPMBW	GMP#03436_CCDB-S5-0074	851075	334	440834	98
Wasaga Beach	2014-05-30	2014-06-13	MBR-OPPMBW	GMP#03437_CCDB-S5-0074	757829	380	405491	89
Wasaga Beach	2014-06-13	2014-06-27	MBR-OPPMBW	GMP#03438_CCDB-S5-0074	808294	394	363054	91
Wasaga Beach	2014-06-27	2014-07-11	MBR-OPPMBW	GMP#03439_CCDB-S5-0074	781852	494	396625	93
Wasaga Beach	2014-07-11	2014-07-25	MBR-OPPMBW	GMP#03440_CCDB-S5-0074	766615	488	385711	112
Wasaga Beach	2014-07-25	2014-08-08	MBR-OPPMBW	GMP#03441_CCDB-S5-0074	778874	478	373429	94
Wasaga Beach	2014-08-08	2014-08-22	MBR-OPPMBW	GMP#03442_CCDB-S5-0074	781876	508	377107	98
Wasaga Beach	2014-08-22	2014-09-05	MBR-OPPMBW	GMP#04517_CCDB-S5-0074	748086	497	399949	103
Wasaga Beach	2014-09-05	2014-09-19	MBR-OPPMBW	GMP#04569_CCDB-S5-0074	791391	335	407630	97
Bronte Creek	2014-04-28	2014-05-12	MBR-OPPMAJ	GMP#03243_CCDB-S5-0057	658058	323	230976	8
Bronte Creek	2014-05-12	2014-05-26	MBR-OPPMAJ	GMP#03244_CCDB-S5-0057	651019	471	206673	13
Bronte Creek	2014-05-26	2014-06-09	MBR-OPPMAJ	GMP#03245_CCDB-S5-0057	580340	788	219014	13
Bronte Creek	2014-06-09	2014-06-23	MBR-OPPMAJ	GMP#03246_CCDB-S5-0057	624816	773	233120	11
Bronte Creek	2014-06-23	2014-07-07	MBR-OPPMAJ	GMP#03247_CCDB-S5-0057	603783	1092	219138	9
Bronte Creek	2014-07-07	2014-07-21	MBR-OPPMAJ	GMP#03248_CCDB-S5-0057	704885	954	272582	15
Bronte Creek	2014-07-21	2014-08-04	MBR-OPPMAJ	GMP#03249_CCDB-S5-0057	631565	944	235867	14
Bronte Creek	2014-08-04	2014-08-18	MBR-OPPMAJ	GMP#03250_CCDB-S5-0057	671111	820	238253	16
Bronte Creek	2014-08-18	2014-09-01	MBR-OPPMAJ	GMP#04493_CCDB-S5-0057	634880	841	237862	9
Bronte Creek	2014-09-01	2014-09-15	MBR-OPPMAJ	GMP#04545_CCDB-S5-0057	668655	707	266055	9
James N Allan	2014-04-28	2014-05-12	MBR-OPPMAV	GMP#03274_CCDB-S5-0129	594922	489	167822	21
James N Allan	2014-05-12	2014-05-26	MBR-OPPMAV	GMP#03267_CCDB-S5-0129	611927	184	134643	12
James N Allan	2014-05-26	2014-06-09	MBR-OPPMAV	GMP#03268_CCDB-S5-0129	582525	259	138953	20
James N Allan	2014-06-09	2014-06-23	MBR-OPPMAV	GMP#03269_CCDB-S5-0129	687894	416	161299	29
James N Allan	2014-06-23	2014-07-07	MBR-OPPMAV	GMP#03270_CCDB-S5-0129	677540	613	159367	13
James N Allan	2014-07-07	2014-07-21	MBR-OPPMAV	GMP#03271_CCDB-S5-0129	596602	673	135699	16
James N Allan	2014-07-21	2014-08-04	MBR-OPPMAV	GMP#03272_CCDB-S5-0129	569798	682	133587	8
James N Allan	2014-08-04	2014-08-18	MBR-OPPMAV	GMP#03273_CCDB-S5-0129	562811	605	149439	14
James N Allan	2014-08-18	2014-09-01	MBR-OPPMAV	GMP#04496_CCDB-S5-0129	595953	570	153347	18
James N Allan	2014-09-01	2014-09-15	MBR-OPPMAV	GMP#04548_CCDB-S5-0129	538915	505	114538	10
John E Pearce	2014-05-13	2014-05-27	MBR-OPPMAWMAZ	GMP#03308_CCDB-S5-0070	836894	338	250266	40
John E Pearce	2014-06-10	2014-06-24	MBR-OPPMAWMAZ	GMP#03310_CCDB-S5-0070	1025380	382	223318	16
John E Pearce	2014-07-08	2014-07-22	MBR-OPPMAWMAZ	GMP#03312_CCDB-S5-0070	978009	371	214884	19
John E Pearce	2014-08-05	2014-08-19	MBR-OPPMAWMAZ	GMP#03314_CCDB-S5-0070	1117930	354	428952	46
John E Pearce	2014-09-02	2014-09-16	MBR-OPPMAWMAZ	GMP#04553_CCDB-S5-0070	863571	314	291674	34
Long Point	2014-04-28	2014-05-13	MBR-OPPMBY	GMP#03291_CCDB-S5-0041	1116840	273	461680	41
Long Point	2014-05-13	2014-05-27	MBR-OPPMBY	GMP#03292_CCDB-S5-0041	1047380	292	441793	46
Long Point	2014-05-27	2014-06-10	MBR-OPPMBY	GMP#03293_CCDB-S5-0041	1938610	467	760581	57
Long Point	2014-06-10	2014-06-24	MBR-OPPMBY	GMP#03294_CCDB-S5-0041	906817	496	338921	21
Long Point	2014-06-24	2014-07-08	MBR-OPPMBY	GMP#03295_CCDB-S5-0041	915831	578	291299	17
Long Point	2014-07-08	2014-07-22	MBR-OPPMBY	GMP#03296_CCDB-S5-0041	736485	148	229475	9
Long Point	2014-07-22	2014-08-05	MBR-OPPMBY	GMP#03297_CCDB-S5-0041	922361	490	296195	19
Long Point	2014-08-05	2014-08-19	MBR-OPPMBY	GMP#03298_CCDB-S5-0041	800802	160	381316	11
Long Point	2014-08-19	2014-09-02	MBR-OPPMBY	GMP#04499_CCDB-S5-0041	846228	242	305874	30
Long Point	2014-09-02	2014-09-16	MBR-OPPMBY	GMP#04551_CCDB-S5-0041	807700	382	311652	25
Ojibway Prairie	2014-05-14	2014-05-28	MBR-OPPMBFMBH	GMP#03332_CCDB-S5-0074	919805	590	299290	26
Ojibway Prairie	2014-06-11	2014-06-25	MBR-OPPMBFMBH	GMP#03334_CCDB-S5-0074	918899	1179	308083	23
Ojibway Prairie	2014-07-09	2014-07-23	MBR-OPPMBFMBH	GMP#03336_CCDB-S5-0074	804085	1045	251805	22
Ojibway Prairie	2014-08-06	2014-08-20	MBR-OPPMBFMBH	GMP#03338_CCDB-S5-0074	861740	914	279808	16
Ojibway Prairie	2014-09-03	2014-09-17	MBR-OPPMBFMBH	GMP#04556_CCDB-S5-0074	852877	732	310872	25
Pinery	2014-05-14	2014-05-28	MBR-OPPMBFMBH	GMP#03348_CCDB-S5-0074	930698	498	292992	40
Pinery	2014-06-11	2014-06-25	MBR-OPPMBFMBH	GMP#03350_CCDB-S5-0074	875855	615	247325	20
Pinery	2014-07-09	2014-07-23	MBR-OPPMBFMBH	GMP#03352_CCDB-S5-0074	941329	528	286145	33
Pinery	2014-08-06	2014-08-20	MBR-OPPMBFMBH	GMP#03354_CCDB-S5-0074	958263	424	319172	48
Pinery	2014-09-03	2014-09-17	MBR-OPPMBFMBH	GMP#04558_CCDB-S5-0074	919608	478	366344	26
Port Burwell	2014-04-29	2014-05-13	MBR-OPPMBI	GMP#03299_CCDB-S5-0084	1123850	231	419838	27
Port Burwell	2014-05-13	2014-05-27	MBR-OPPMBI	GMP#03300_CCDB-S5-0084	911682	222	221993	18
Port Burwell	2014-05-27	2014-06-10	MBR-OPPMBI	GMP#03301_CCDB-S5-0084	824772	199	195299	13
Port Burwell	2014-06-10	2014-06-24	MBR-OPPMBI	GMP#03302_CCDB-S5-0084	774369	216	191336	13
Port Burwell	2014-06-24	2014-07-08	MBR-OPPMBI	GMP#03303_CCDB-S5-0084	760139	382	199065	18
Port Burwell	2014-07-08	2014-07-22	MBR-OPPMBI	GMP#03304_CCDB-S5-0084	788998	359	210108	18
Port Burwell	2014-07-22	2014-08-05	MBR-OPPMBI	GMP#03305_CCDB-S5-0084	828756	169	315063	24
Port Burwell	2014-08-05	2014-08-19	MBR-OPPMBI	GMP#03306_CCDB-S5-0084	868031	225	283246	20
Port Burwell	2014-08-19	2014-09-02	MBR-OPPMBI	GMP#04500_CCDB-S5-0084	675841	140	198372	20
Port Burwell	2014-09-02	2014-09-16	MBR-OPPMBI	GMP#04552_CCDB-S5-0084	862757	243	231951	16
Rock Point	2014-04-28	2014-05-12	MBR-OPPMBL	GMP#03259_CCDB-S5-0072	839122	280	208018	20
Rock Point	2014-05-12	2014-05-26	MBR-OPPMBL	GMP#03260_CCDB-S5-0072	793412	330	192077	18
Rock Point	2014-05-26	2014-06-09	MBR-OPPMBL	GMP#03261_CCDB-S5-0072	700461	458	129223	13
Rock Point	2014-06-09	2014-06-23	MBR-OPPMBL	GMP#03262_CCDB-S5-0072	790337	699	177406	18
Rock Point	2014-06-23	2014-07-07	MBR-OPPMBL	GMP#03263_CCDB-S5-0072	788186	727	182834	18
Rock Point	2014-07-07	2014-07-21	MBR-OPPMBL	GMP#03264_CCDB-S5-0072	766060	660	196415	20
Rock Point	2014-07-21	2014-08-04	MBR-OPPMBL	GMP#03265_CCDB-S5-0072	691100	644	189498	24
Rock Point	2014-08-04	2014-08-18	MBR-OPPMBL	GMP#03266_CCDB-S5-0072	718469	614	207725	24
Rock Point	2014-08-18	2014-09-01	MBR-OPPMBL	GMP#04495_CCDB-S5-0072	722979	607	204088	25
Rock Point	2014-09-01	2014-09-15	MBR-OPPMBL	GMP#04547_CCDB-S5-0072	710206	458	219406	21
Rondeau	2014-05-13	2014-05-27	MBR-OPPMBMMBN	GMP#03316_CCDB-S5-0075	1009030	394	345559	31
Rondeau	2014-06-10	2014-06-24	MBR-OPPMBMMBN	GMP#03318_CCDB-S5-0075	1082920	457	299784	33
Rondeau	2014-07-08	2014-07-22	MBR-OPPMBMMBN	GMP#03320_CCDB-S5-0075	1057380	427	339094	38
Rondeau	2014-08-05	2014-08-19	MBR-OPPMBMMBN	GMP#03322_CCDB-S5-0075	1058500	322	364079	37
Rondeau	2014-09-02	2014-09-16	MBR-OPPMBMMBN	GMP#04554_CCDB-S5-0075	833385	372	250949	29
Selkirk	2014-04-28	2014-05-12	MBR-OPPMBO	GMP#03275_CCDB-S5-0087	843237	290	291443	26
Selkirk	2014-05-12	2014-05-26	MBR-OPPMBO	GMP#03276_CCDB-S5-0087	942794	350	274170	31
Selkirk	2014-05-26	2014-06-09	MBR-OPPMBO	GMP#03277_CCDB-S5-0087	840624	309	225261	24
Selkirk	2014-06-09	2014-06-23	MBR-OPPMBO	GMP#03278_CCDB-S5-0087_	882045	292	216876	31
Selkirk	2014-06-23	2014-07-07	MBR-OPPMBO	GMP#03279_CCDB-S5-0087	767299	379	169388	30
Selkirk	2014-07-07	2014-07-21	MBR-OPPMBO	GMP#03280_CCDB-S5-0087	772567	298	215244	27
Selkirk	2014-07-21	2014-08-04	MBR-OPPMBO	GMP#03281_CCDB-S5-0087	771385	306	192737	23
Selkirk	2014-08-04	2014-08-18	MBR-OPPMBO	GMP#03282_CCDB-S5-0087	826300	254	225597	33
Selkirk	2014-08-18	2014-09-01	MBR-OPPMBO	GMP#04497_CCDB-S5-0087	805237	193	316186	13
Selkirk	2014-09-01	2014-09-15	MBR-OPPMBO	GMP#04549_CCDB-S5-0087	723173	176	178140	17
Short Hills	2014-05-12	2014-05-26	MBR-OPPMBQMBU	GMP#03252_CCDB-S5-0079	784032	536	291126	28
Short Hills	2014-06-09	2014-06-23	MBR-OPPMBQMBU	GMP#03254_CCDB-S5-0079	742214	875	268908	20
Short Hills	2014-07-07	2014-07-21	MBR-OPPMBQMBU	GMP#03256_CCDB-S5-0079	714520	859	274769	18
Short Hills	2014-08-04	2014-08-18	MBR-OPPMBQMBU	GMP#03258_CCDB-S5-0079	750246	706	286871	26
Short Hills	2014-09-01	2014-09-15	MBR-OPPMBQMBU	GMP#04546_CCDB-S5-0079	740631	653	301043	24
Turkey Point	2014-05-12	2014-05-26	MBR-OPPMBQMBU	GMP#03284_CCDB-S5-0079	689965	542	218969	28
Turkey Point	2014-06-09	2014-06-23	MBR-OPPMBQMBU	GMP#03286_CCDB-S5-0079	710855	826	208956	11
Turkey Point	2014-07-07	2014-07-21	MBR-OPPMBQMBU	GMP#03288_CCDB-S5-0079	724419	747	202132	18
Turkey Point	2014-08-04	2014-08-18	MBR-OPPMBQMBU	GMP#03290_CCDB-S5-0079	670259	642	199365	21
Turkey Point	2014-09-01	2014-09-15	MBR-OPPMBQMBU	GMP#04550_CCDB-S5-0079	678548	527	193417	22
Wheatley	2014-04-29	2014-05-13	MBR-OPPMBX	GMP#03323_CCDB-S5-0097	1034310	273	383053	21
Wheatley	2014-05-13	2014-05-27	MBR-OPPMBX	GMP#03324_CCDB-S5-0097	799151	283	195785	13
Wheatley	2014-05-27	2014-06-10	MBR-OPPMBX	GMP#03325_CCDB-S5-0097	760957	242	177634	8
Wheatley	2014-06-10	2014-06-24	MBR-OPPMBX	GMP#03326_CCDB-S5-0097	785048	301	179129	9
Wheatley	2014-06-24	2014-07-08	MBR-OPPMBX	GMP#03327_CCDB-S5-0097	710855	375	170800	11
Wheatley	2014-07-08	2014-07-22	MBR-OPPMBX	GMP#03328_CCDB-S5-0097	778572	336	233055	21
Wheatley	2014-07-22	2014-08-05	MBR-OPPMBX	GMP#03329_CCDB-S5-0097	864601	213	282136	14
Wheatley	2014-08-05	2014-08-19	MBR-OPPMBX	GMP#03330_CCDB-S5-0097	844843	227	249372	20
Wheatley	2014-08-19	2014-09-02	MBR-OPPMBX	GMP#04503_CCDB-S5-0097	735171	275	206937	13
Wheatley	2014-09-02	2014-09-16	MBR-OPPMBX	GMP#04555_CCDB-S5-0097	689051	211	213927	26
